# Meta-analysis of genetic mapping studies in mice reveals candidate epilepsy modifier genes that are outside the current drug development landscape

**DOI:** 10.1101/2025.08.15.669922

**Authors:** Giovanna L. Durante, Anna L. Tyler, Rod C. Scott, Amanda E. Hernan, J. Matthew Mahoney

**Affiliations:** The Jackson Laboratory, 600 Main St., Bar Harbor, ME 04609; Nemours Children’s Hospital, 1600 Rockland Rd., Wilmington, DE, 19803

**Author notes:** **FUNDING INFORMATION** This research was funded by the National Science Foundation Grant #2244034 (GD). **ETHICS STATEMENT** Data and software to recapitulate these analyses are publicly available and open source.

**Keywords:** Genome-wide association study, Systems biology, Multi-species analysis, Drug target prioritization

## Abstract

**Objective:** Despite decades of development in anti-seizure medications, approximately 30% of individuals remain refractory to all treatments, and none of the existing therapies are disease-modifying. Identifying targets outside the current preclinical paradigm is critically important. This study aimed to characterize the landscape of current epilepsy treatments at the level of gene interaction networks and identify novel genetic modifiers of epilepsy as potential novel therapeutic targets.

**Methods:** We performed a functional network analysis to score genes based on their interactions with known epilepsy genes and integrated these functional scores with population-genetic data and drug tractability information. In parallel, we performed a meta-analysis of genome wide association studies of epilepsy-related phenotypes in genetically diverse mice using a large compendium of historical phenotyping data. Genes within mapped loci were prioritized based on functional rankings and genomic evolutionary rate profiling (GERP) was used to identify highly SNPs at evolutionarily constrained positions.

**Results:** Functional network analyses of known epilepsy genes revealed a strong involvement of neurodevelopmental processes in epilepsy pathogenesis, which are not targeted by existing or emerging treatments. Meta-analysis of seizure traits in mice identified 118 non-overlapping loci harboring potential seizure phenotype modifiers. Using functional rankings, we prioritized 168 candidate genes within these loci and used GERP scores to filter down to 75 single-nucleotide polymorphisms as candidate variants within these genes. Among them, five genes—*Ephb2, En2, Cadps2, Igsf21*, and *Cep170*—contain regulatory variants in evolutionarily constrained sites. Four of these genes are validated as modifiers of neurological traits, including epilepsy susceptibility.

**Significance:** This study prioritized epilepsy modifier genes that are strongly predicted to influence neurodevelopmental processes that are underrepresented among current therapeutic targets. Furthermore, the identified genes represent novel candidate modifiers with potential clinical relevance. Our systems-level analysis offers a novel view into the potential target landscape, pointing toward promising new directions for disease-modifying treatments.

**KEY POINTS:**

- Systems-level analysis of human epilepsy genes reveals neurodevelopment, synaptic plasticity, and membrane excitability as key biological processes defining risk.
- The current drug-development landscape does not target neurodevelopmental processes
- Meta-analysis of mouse genome-wide association studies of epilepsy-related phenotypes reveal hundreds of loci with putative modifier genes.
- Prioritization of candidate genes reveals high-quality candidates that are known to influence neurodevelopment and synaptic plasticity, and be druggable.
