## Supplementary material for "Meta-analysis of genetic mapping studies in mice reveals candidate epilepsy modifier genes that are outside the current drug development landscape": Supp. File 1

mouse_entrez	mouse_symbol	human_entrez	human_symbol
223513	Abra	137735	ABRA
11423	Ache	43	ACHE
11432	Acp2	53	ACP2
11479	Acvr1b	91	ACVR1B
11482	Acvrl1	94	ACVRL1
11496	Adam22	53616	ADAM22
244486	Adam29	11086	ADAM29
240913	Adamts4	9507	ADAMTS4
110532	Adarb1	104	ADARB1
11515	Adcy9	115	ADCY9
319387	Adgrl3	23284	ADGRL3
110789	Adgrv1	84059	ADGRV1
11534	Adk	132	ADK
211488	Ado	84890	ADO
11541	Adora2b	136	ADORA2B
11549	Adra1a	148	ADRA1A
11551	Adra2a	150	ADRA2A
11552	Adra2b	151	ADRA2B
55979	Agpat1	10554	AGPAT1
26926	Aifm1	9131	AIFM1
238276	Akap5	9495	AKAP5
23797	Akt3	10000	AKT3
11669	Aldh2	217	ALDH2
214579	Aldh5a1	7915	ALDH5A1
110695	Aldh7a1	501	ALDH7A1
67574	Alg13	79868	ALG13
11647	Alpl	249	ALPL
109674	Ampd2	271	AMPD2
218038	Amph	273	AMPH
11735	Ank3	288	ANK3
228432	Ano3	63982	ANO3
11775	Ap3b2	8120	AP3B2
11776	Ap3d1	8943	AP3D1
64933	Ap3m2	10947	AP3M2
23805	Apc2	10297	APC2
11816	Apoe	348	APOE
11820	App	351	APP
99371	Arfgef2	10564	ARFGEF2
330914	Arhgap32	9743	ARHGAP32
236915	Arhgef9	23229	ARHGEF9
71617	Armh3	79591	ARMH3
216869	Arrb2	409	ARRB2
68865	Arv1	64801	ARV1
11878	Arx	170302	ARX
70396	Asnsd1	54529	ASNSD1
11484	Aspa	443	ASPA
12316	Aspm	259266	ASPM
11898	Ass1	445	ASS1
67979	Atad1	84896	ATAD1
16467	Atcay	85300	ATCAY
11907	Ate1	11101	ATE1
13498	Atn1	1822	ATN1
11927	Atox1	475	ATOX1
232975	Atp1a3	478	ATP1A3
11966	Atp6v1b2	526	ATP6V1B2
11977	Atp7a	538	ATP7A
11990	Atrn	8455	ATRN
246103	Atxn7	6314	ATXN7
26361	Avpr1b	553	AVPR1B
545192	Baiap3	8938	BAIAP3
12041	Bckdk	10295	BCKDK
12064	Bdnf	627	BDNF
20893	Bhlhe40	8553	BHLHE40
18457	Bloc1s6	26258	BLOC1S6
12151	Bmi1	648	BMI1
109880	Braf	673	BRAF
72399	Brap	8315	BRAP
12217	Bsn	8927	BSN
635169	CK137956	84970	C1orf94
12259	C1qa	712	C1QA
69542	2300002M23Rik	29113	C6orf15
70153	2210016F16Rik	84267	C9orf64
12354	Car7	766	CA7
67770	Caap1	79886	CAAP1
12286	Cacna1a	773	CACNA1A
12291	Cacna1g	8913	CACNA1G
58226	Cacna1h	8912	CACNA1H
56808	Cacna2d2	9254	CACNA2D2
12298	Cacnb4	785	CACNB4
12300	Cacng2	10369	CACNG2
12322	Camk2a	815	CAMK2A
227634	Camsap1	157922	CAMSAP1
67886	Camsap2	23271	CAMSAP2
12361	Cask	8573	CASK
12374	Casr	846	CASR
12405	Cbln2	147381	CBLN2
75645	Ccdc172	374355	CCDC172
72454	Ccdc71	64925	CCDC71
68339	Ccdc88c	440193	CCDC88C
216527	Ccm2	83605	CCM2
12771	Ccr3	1232	CCR3
12501	Cd3e	916	CD3E
12569	Cdk5r1	8851	CDK5R1
80280	Cdk5rap3	80279	CDK5RAP3
382253	Cdkl5	6792	CDKL5
12578	Cdkn2a	1029	CDKN2A
12593	Cdyl	9425	CDYL
108013	Celf4	56853	CELF4
93898	Cers1	10715	CERS1
12631	Cfl1	1072	CFL1
244059	Chd2	1106	CHD2
108699	Chn1	1123	CHN1
12671	Chrm3	1131	CHRM3
110902	Chrna2	1135	CHRNA2
11438	Chrna4	1137	CHRNA4
110835	Chrna5	1138	CHRNA5
11441	Chrna7	1139	CHRNA7
11444	Chrnb2	1141	CHRNB2
108015	Chrnb4	1143	CHRNB4
12704	Cit	11113	CIT
12709	Ckb	1152	CKB
12724	Clcn2	1181	CLCN2
12725	Clcn3	1182	CLCN3
26373	Clcn7	1186	CLCN7
12752	Cln3	1201	CLN3
76524	Cln6	54982	CLN6
26889	Cln8	2055	CLN8
98985	Clp1	10978	CLP1
382030	Cnep1r1	255919	CNEP1R1
12799	Cnp	1267	CNP
12801	Cnr1	1268	CNR1
21367	Cntn2	6900	CNTN2
244682	Cntn5	53942	CNTN5
66797	Cntnap2	26047	CNTNAP2
170571	Cntnap4	85445	CNTNAP4
12824	Col2a1	1280	COL2A1
12826	Col4a1	1282	COL4A1
67426	Coq8a	56997	COQ8A
72042	Cotl1	23406	COTL1
329093	Cpa6	57094	CPA6
12889	Cplx1	10815	CPLX1
57354	Cramp1	57585	CRAMP1
12914	Crebbp	1387	CREBBP
12916	Crem	1390	CREM
12918	Crh	1392	CRH
13014	Cstb	1476	CSTB
13019	Ctf1	1489	CTF1
12387	Ctnnb1	1499	CTNNB1
13033	Ctsd	1509	CTSD
72584	Cul4b	8450	CUL4B
13048	Cux2	23316	CUX2
327951	Cyb5d1	124637	CYB5D1
13169	Dbnl	28988	DBNL
13193	Dcx	1641	DCX
277854	Depdc5	9681	DEPDC5
227333	Dgkd	8527	DGKD
56077	Dgke	8526	DGKE
13367	Diaph1	1729	DIAPH1
23856	Dido1	11083	DIDO1
23857	Dmtf1	9988	DMTF1
66326	Dnajc5b	85479	DNAJC5B
13429	Dnm1	1759	DNM1
13435	Dnmt3a	1788	DNMT3A
67299	Dock7	85440	DOCK7
13489	Drd2	1813	DRD2
13508	Dscam	1826	DSCAM
13518	Dst	667	DST
13548	Dyrk1a	1859	DYRK1A
230249	Ecpas	23392	ECPAS
13628	Eef1a2	1917	EEF1A2
66656	Eef1d	1936	EEF1D
71877	Efhc1	114327	EFHC1
13667	Eif2b4	8890	EIF2B4
224045	Eif2b5	8893	EIF2B5
15571	Elavl3	1995	ELAVL3
243312	Elfn1	392617	ELFN1
207393	Elfn2	114794	ELFN2
83603	Elovl4	6785	ELOVL4
230233	Elp1	8518	ELP1
68519	Eml1	2009	EML1
13797	Emx2	2018	EMX2
270190	Ephb1	2047	EPHB1
13853	Epm2a	7957	EPM2A
80898	Erap1	51752	ERAP1
14042	Ext1	2131	EXT1
72393	Faim2	23017	FAIM2
14130	Fcgr2b	2213	FCGR2B
14167	Fgf12	2257	FGF12
14168	Fgf13	2258	FGF13
14169	Fgf14	2259	FGF14
67112	Fgf22	27006	FGF22
14178	Fgf7	2252	FGF7
192176	Flna	2316	FLNA
14265	Fmr1	2332	FMR1
14282	Fosb	2354	FOSB
15376	Foxa2	3170	FOXA2
230235	Frrs1l	23732	FRRS1L
14344	Fut2	2524	FUT2
14360	Fyn	2534	FYN
14369	Fzd7	8324	FZD7
14371	Fzd9	8326	FZD9
14377	G6pc	2538	G6PC1
54393	Gabbr1	2550	GABBR1
242425	Gabbr2	9568	GABBR2
14394	Gabra1	2554	GABRA1
14395	Gabra2	2555	GABRA2
14400	Gabrb1	2560	GABRB1
14402	Gabrb3	2562	GABRB3
14403	Gabrd	2563	GABRD
14405	Gabrg1	2565	GABRG1
14406	Gabrg2	2566	GABRG2
14417	Gad2	2572	GAD2
231580	Gak	2580	GAK
14419	Gal	51083	GAL
209239	Gan	8139	GAN
14466	Gba	2629	GBA1
107338	Gbf1	8729	GBF1
14559	Gdf1	2657	GDF1
14567	Gdi1	2664	GDI1
14580	Gfap	2670	GFAP
14585	Gfra1	2674	GFRA1
14586	Gfra2	2675	GFRA2
14654	Glra1	2741	GLRA1
110304	Glra3	8001	GLRA3
14660	Gls	2744	GLS
14645	Glul	2752	GLUL
14681	Gnao1	2775	GNAO1
14688	Gnb1	2782	GNB1
14704	Gng3	2785	GNG3
99412	Golga2	2801	GOLGA2
73124	Golim4	27333	GOLIM4
56494	Gosr2	9570	GOSR2
574402	Gpr17	2840	GPR17
625249	Gpx4	2879	GPX4
14800	Gria2	2891	GRIA2
53623	Gria3	2892	GRIA3
14802	Gria4	2893	GRIA4
14806	Grik2	2898	GRIK2
14809	Grik5	2901	GRIK5
14810	Grin1	2902	GRIN1
14811	Grin2a	2903	GRIN2A
14812	Grin2b	2904	GRIN2B
14814	Grin2d	2906	GRIN2D
108069	Grm3	2913	GRM3
108071	Grm5	2915	GRM5
108073	Grm7	2917	GRM7
269994	Gsg1l	146395	GSG1L
231279	Guf1	60558	GUF1
209462	Hace1	57531	HACE1
15165	Hcn1	348980	HCN1
15166	Hcn2	610	HCN2
230777	Hcrtr1	3061	HCRTR1
208727	Hdac4	9759	HDAC4
79221	Hdac9	9734	HDAC9
234219	Helt	391723	HELT
15211	Hexa	3073	HEXA
15212	Hexb	3074	HEXB
667977	Gm8909	3105	HLA-A
14964	H2-D1	3105	HLA-A
15007	H2-Q10	3105	HLA-A
15018	H2-Q7	3105	HLA-A
14990	H2-M2	3106	HLA-B
14990	H2-M2	3107	HLA-C
14990	H2-M2	3134	HLA-F
56258	Hnrnph2	3188	HNRNPH2
15387	Hnrnpk	3190	HNRNPK
51810	Hnrnpu	3192	HNRNPU
75828	Hormad2	150280	HORMAD2
242642	Hpdl	84842	HPDL
15452	Hprt	3251	HPRT1
192232	Hps4	89781	HPS4
15466	Hrh2	3274	HRH2
15550	Htr1a	3350	HTR1A
15560	Htr2c	3358	HTR2C
15562	Htr4	3360	HTR4
15566	Htr7	3363	HTR7
64704	Htra2	27429	HTRA2
15194	Htt	3064	HTT
66191	Ier3ip1	51124	IER3IP1
71586	Ifih1	64135	IFIH1
15967	Ifna4	3439	IFNA1
15967	Ifna4	3446	IFNA10
15967	Ifna4	3451	IFNA17
15962	Ifna1	3441	IFNA4
242519	Ifna12	3441	IFNA4
404549	Ifna14	3441	IFNA4
242517	Ifna15	3441	IFNA4
230398	Ifna16	3441	IFNA4
15965	Ifna2	3441	IFNA4
15967	Ifna4	3441	IFNA4
15968	Ifna5	3441	IFNA4
15969	Ifna6	3441	IFNA4
15970	Ifna7	3441	IFNA4
15972	Ifna9	3441	IFNA4
15967	Ifna4	3444	IFNA7
15967	Ifna4	3445	IFNA8
15979	Ifngr1	3459	IFNGR1
93842	Igsf9	57549	IGSF9
16153	Il10	3586	IL10
16162	Il12rb2	3595	IL12RB2
329244	Il19	29949	IL19
16175	Il1a	3552	IL1A
16176	Il1b	3553	IL1B
237310	Il22ra2	116379	IL22RA2
16193	Il6	3569	IL6
55980	Impa1	3612	IMPA1
16323	Inhba	3624	INHBA
233752	Insc	387755	INSC
71831	Iqcm	285423	IQCM
245666	Iqsec2	23096	IQSEC2
27056	Irf5	3663	IRF5
16410	Itgav	3685	ITGAV
16434	Itpa	3704	ITPA
16438	Itpr1	3708	ITPR1
16476	Jun	3725	JUN
74187	Katnb1	10300	KATNB1
16485	Kcna1	3736	KCNA1
16490	Kcna2	3737	KCNA2
16492	Kcna4	3739	KCNA4
16498	Kcnab2	8514	KCNAB2
16500	Kcnb1	3745	KCNB1
16502	Kcnc1	3746	KCNC1
268345	Kcnc2	3747	KCNC2
16512	Kcnh3	23416	KCNH3
70357	Kcnip1	30820	KCNIP1
16513	Kcnj10	3766	KCNJ10
16514	Kcnj11	3767	KCNJ11
16522	Kcnj6	3763	KCNJ6
16526	Kcnk2	3776	KCNK2
16531	Kcnma1	3778	KCNMA1
58802	Kcnmb4	27345	KCNMB4
16536	Kcnq2	3785	KCNQ2
110862	Kcnq3	3786	KCNQ3
227632	Kcnt1	57582	KCNT1
212919	Kctd7	154881	KCTD7
99982	Kdm1a	23028	KDM1A
16551	Kif11	3832	KIF11
16563	Kif2a	3796	KIF2A
16572	Kif5a	3798	KIF5A
16574	Kif5c	3800	KIF5C
78267	Klhdc8b	200942	KLHDC8B
208439	Klhl29	114818	KLHL29
259277	Klk8	11202	KLK8
58179	Klrc3	3821	KLRC1
16703	Krtap8-1	337879	KRTAP8-1
217666	L2hgdh	79944	L2HGDH
210808	Lacc1	144811	LACC1
16777	Lamb1	3912	LAMB1
23928	Lamc3	10319	LAMC3
76161	Lamp5	24141	LAMP5
56384	Letm1	3954	LETM1
56839	Lgi1	9211	LGI1
16874	Lhx6	26468	LHX6
16906	Lmnb1	4001	LMNB1
16907	Lmnb2	84823	LMNB2
16949	Loxl1	4016	LOXL1
76113	Lpo	4025	LPO
272381	Lrrc4b	94030	LRRC4B
233328	Lrrk1	79705	LRRK1
17136	Mag	4099	MAG
26414	Mapk10	5602	MAPK10
17762	Mapt	4137	MAPT
328329	Mast4	375449	MAST4
105559	Mbnl2	10150	MBNL2
17196	Mbp	4155	MBP
17200	Mc2r	4158	MC2R
171166	Mcoln3	55283	MCOLN3
17257	Mecp2	4204	MECP2
234959	Med17	9440	MED17
76574	Mfsd2a	84879	MFSD2A
17394	Mmp8	4317	MMP8
17702	Msx2	4488	MSX2
17751	Mt3	4504	MT3
210376	Mtmr9	66036	MTMR9
329421	Myo3b	140469	MYO3B
17918	Myo5a	4644	MYO5A
270163	Myo9a	4649	MYO9A
225908	Myrf	745	MYRF
231713	Naa25	80018	NAA25
17936	Nab1	4664	NAB1
17957	Napb	63908	NAPB
26562	Ncdn	23154	NCDN
67203	Nde1	54820	NDE1
17993	Ndufs4	4724	NDUFS4
72900	Ndufv2	4729	NDUFV2
67602	Necap1	25977	NECAP1
246317	Neto1	81832	NETO1
18010	Neu1	4758	NEU1
18012	Neurod1	4760	NEUROD1
18013	Neurod2	4761	NEUROD2
245555	Nexmif	340533	NEXMIF
105193	Nhlrc1	378884	NHLRC1
18073	Nid1	4811	NID1
18125	Nos1	4842	NOS1
18126	Nos2	4843	NOS2
18127	Nos3	4846	NOS3
18132	Notch4	4855	NOTCH4
225872	Npas4	266743	NPAS4
109648	Npy	4852	NPY
18167	Npy2r	4887	NPY2R
18124	Nr4a3	8013	NR4A3
319504	Nrcam	4897	NRCAM
18187	Nrp2	8828	NRP2
18194	Nsdhl	50814	NSDHL
68501	Nsmce2	286053	NSMCE2
18212	Ntrk2	4915	NTRK2
18260	Ocln	100506658	OCLN
76055	Oga	10724	OGA
18386	Oprd1	4985	OPRD1
18416	Otc	5009	OTC
170711	Otud7a	161725	OTUD7A
18423	Otx1	5013	OTX1
18440	P2rx6	9127	P2RX6
23969	Pacsin1	29993	PACSIN1
18602	Padi4	23569	PADI4
242726	Padi6	353238	PADI6
18478	Pah	5053	PAH
55991	Panx1	24145	PANX1
57320	Park7	11315	PARK7
279653	Pcdh19	57526	PCDH19
54216	Pcdh7	5099	PCDH7
18537	Pcmt1	5110	PCMT1
18541	Pcnt	5116	PCNT
18584	Pde8a	5151	PDE8A
18610	Pdyn	5173	PDYN
18626	Per1	5187	PER1
70998	Phf6	84295	PHF6
18738	Pitpna	5306	PITPNA
18783	Pla2g4a	5321	PLA2G4A
18793	Plaur	5329	PLAUR
18795	Plcb1	23236	PLCB1
227120	Plcl1	5334	PLCL1
18823	Plp1	5354	PLP1
229791	Plppr4	9890	PLPPR4
75769	Plppr5	163404	PLPPR5
18858	Pmp22	5376	PMP22
59047	Pnkp	11284	PNKP
103711	Pnpo	55163	PNPO
19017	Ppargc1a	10891	PPARGC1A
217124	Ppp1r9b	84687	PPP1R9B
19063	Ppt1	5538	PPT1
77630	Prdm8	56978	PRDM8
106042	Prickle1	144165	PRICKLE1
243548	Prickle2	166336	PRICKLE2
19079	Prkab1	5564	PRKAB1
19122	Prnp	5621	PRNP
69017	Prrt2	112476	PRRT2
19156	Psap	5660	PSAP
74675	Ptchd3	374308	PTCHD3
19211	Pten	5728	PTEN
19225	Ptgs2	5743	PTGS2
19266	Ptprd	5789	PTPRD
19272	Ptprk	5796	PTPRK
19277	Ptpro	5800	PTPRO
19290	Pura	5813	PURA
19317	Qki	9444	QKI
19330	Rab18	22931	RAB18
19377	Rai1	10743	RAI1
268859	Rbfox1	54715	RBFOX1
52897	Rbfox3	146713	RBFOX3
19699	Reln	5649	RELN
74194	Rnd3	390	RND3
50849	Rnf10	9921	RNF10
67845	Rnf115	27246	RNF115
66049	Rogdi	79641	ROGDI
19894	Rph3a	22895	RPH3A
246102	Rttn	25914	RTTN
20191	Ryr2	6262	RYR2
14739	S1pr2	9294	S1PR2
56807	Scamp5	192683	SCAMP5
12492	Scarb2	950	SCARB2
20394	Scg5	6447	SCG5
20265	Scn1a	6323	SCN1A
20266	Scn1b	6324	SCN1B
110876	Scn2a	6326	SCN2A
72821	Scn2b	6327	SCN2B
20271	Scn5a	6331	SCN5A
20273	Scn8a	6334	SCN8A
20274	Scn9a	6335	SCN9A
72124	Seh1l	81929	SEH1L
75826	Senp2	59343	SENP2
211006	Sepsecs	51091	SEPSECS
20720	Serpine2	5270	SERPINE2
20370	Sez6	124925	SEZ6
20392	Sgce	8910	SGCE
269016	Sh3rf2	153769	SH3RF2
58234	Shank3	85358	SHANK3
20423	Shh	6469	SHH
17691	Sik1	150094	SIK1
217692	Sipa1l1	26037	SIPA1L1
78473	Skap1	8631	SKAP1
231290	Slc10a4	201780	SLC10A4
57138	Slc12a5	57468	SLC12A5
107723	Slc12a6	9990	SLC12A6
55961	Slc13a1	6561	SLC13A1
237831	Slc13a5	284111	SLC13A5
235504	Slc17a5	26503	SLC17A5
216227	Slc17a8	246213	SLC17A8
20508	Slc18a3	6572	SLC18A3
20511	Slc1a2	6506	SLC1A2
20512	Slc1a3	6507	SLC1A3
78830	Slc25a12	8604	SLC25A12
68267	Slc25a22	79751	SLC25A22
67453	Slc25a46	91137	SLC25A46
20525	Slc2a1	6513	SLC2A1
22348	Slc32a1	140679	SLC32A1
11416	Slc33a1	9197	SLC33A1
14385	Slc37a4	2542	SLC37A4
76257	Slc38a3	10991	SLC38A3
94229	Slc4a10	57282	SLC4A10
20536	Slc4a3	6508	SLC4A3
232333	Slc6a1	6529	SLC6A1
243616	Slc6a11	6538	SLC6A11
104245	Slc6a5	9152	SLC6A5
53896	Slc7a10	56301	SLC7A10
50934	Slc7a8	23428	SLC7A8
20544	Slc9a1	6548	SLC9A1
236794	Slc9a6	10479	SLC9A6
386750	Slitrk3	22865	SLITRK3
93762	Smarca5	8467	SMARCA5
20614	Snap25	6616	SNAP25
20616	Snap91	9892	SNAP91
76793	Snip1	79753	SNIP1
20656	Sod2	6648	SOD2
20664	Sox1	6656	SOX1
20665	Sox10	6663	SOX10
20674	Sox2	6657	SOX2
57815	Spata5	166378	SPATA5
20745	Spock1	6695	SPOCK1
20740	Sptan1	6709	SPTAN1
20743	Sptbn2	6712	SPTBN2
68792	Srpx2	27286	SRPX2
20441	St3gal3	6487	ST3GAL3
20443	St3gal4	6484	ST3GAL4
20454	St3gal5	8869	ST3GAL5
20840	Stac	6769	STAC
20844	Stam	8027	STAM
70527	Stambp	10617	STAMBP
20849	Stat4	6775	STAT4
380842	Stmnd1	401236	STMND1
72149	Strada	92335	STRADA
56216	Stx1b	112755	STX1B
20910	Stxbp1	6812	STXBP1
29859	Sult4a1	25830	SULT4A1
58911	Sumf1	285362	SUMF1
64051	Sv2a	9900	SV2A
64176	Sv2b	9899	SV2B
20964	Syn1	6853	SYN1
20965	Syn2	6854	SYN2
240057	Syngap1	8831	SYNGAP1
104015	Synj1	8867	SYNJ1
20980	Syt2	127833	SYT2
230676	Szt2	23334	SZT2
21350	Tal2	6887	TAL2
224617	Tbc1d24	57465	TBC1D24
544696	Tbc1d32	221322	TBC1D32
21683	Tecta	7007	TECTA
21685	Tef	7008	TEF
81879	Tfcp2l1	29842	TFCP2L1
240174	Thada	63892	THADA
21834	Thrb	7068	THRB
28113	Tinf2	26277	TINF2
68059	Tm9sf2	9375	TM9SF2
74720	Tmem114	283953	TMEM114
239408	Tmem74	157753	TMEM74
21951	Tnks	8658	TNKS
22059	Trp53	7157	TP53
12751	Tpp1	1200	TPP1
72948	Tppp	11076	TPPP
80890	Trim2	23321	TRIM2
55992	Trim3	10612	TRIM3
28105	Trim36	55521	TRIM36
108943	Trmt10a	93587	TRMT10A
22067	Trpc5	7224	TRPC5
58800	Trpm7	54822	TRPM7
64930	Tsc1	7248	TSC1
22084	Tsc2	7249	TSC2
66637	Tsen15	116461	TSEN15
76265	Tsen54	283989	TSEN54
22142	Tuba1a	7846	TUBA1A
53857	Tuba8	51807	TUBA8
22151	Tubb2a	7280	TUBB2A
103733	Tubg1	7283	TUBG1
22174	Tyro3	7301	TYRO3
66663	Uba5	79876	UBA5
22215	Ube3a	7337	UBE3A
63958	Ube4b	10277	UBE4B
22249	Unc13b	10497	UNC13B
22278	Usf1	7391	USF1
22282	Usf2	7392	USF2
24110	Usp18	11274	USP18
269523	Vcp	7415	VCP
68299	Vps53	55275	VPS53
69922	Vrk2	7444	VRK2
80707	Wwox	51741	WWOX
22594	Xrcc1	7515	XRCC1
243906	Zfp14	57677	ZFP14
59057	Zfp24	7572	ZNF24
71063	Zfp597	146434	ZNF597
