## Supplementary material for "Meta-analysis of genetic mapping studies in mice reveals candidate epilepsy modifier genes that are outside the current drug development landscape": Supp. File 3

	mouse_entrez	human_entrez	mean_FPR.x	human_logFPR	mean_FPR.y	mouse_logFPR	external_gene_name	unique_locus_id
1	11477	90	0.0328621291448517	1.48330430195073	0.0041522491349481	2.38171659670892	ACVR1	chr2_4
2	11938	488	0.00397905759162304	2.40021977496694	0.000121107266435986	3.91682979840627	ATP2A2	chr5_7
3	12123	8739	0.00792321116928447	2.10109876911029	0.0157266435986159	1.80336395519856	HRK	chr5_6
4	12286	773	0.00614310645724259	2.21161195848926	0.00342560553633218	2.465262648159	CACNA1A	chr8_2
5	12287	774	0.00169284467713787	2.77138288770114	0.00140138408304498	2.85344281954188	CACNA1B	chr2_3
6	12291	8913	0.00881326352530541	2.05486324384873	0.00207612456747405	2.6827465923729	CACNA1G	chr11_7
7	12296	783	0.00340314136125655	2.46812001060487	0.00762975778546713	2.11748924895269	CACNB2	chr2_2
8	12323	816	0.0139965095986038	1.85398025368323	0.00716262975778546	2.14492749729963	CAMK2B	chr11_1
9	12325	818	0.00650959860383944	2.1864457901587	0.0634948096885813	1.19726177416844	CAMK2G	chr14_2
10	12386	1496	0.0553228621291448	1.25709535974964	0.0098961937716263	2.00453180962751	CTNNA2	chr6_2
11	12404	869	0.000907504363001746	3.04215127833259	0.00190311418685121	2.7205351532623	CBLN1	chr8_3
12	12558	1000	0.000488656195462479	3.31099659062517	0.00809688581314879	2.09168198534641	CDH2	chr18_1
13	12704	11113	0.0151657940663176	1.81913484551872	0.000813148788927335	3.08982998048481	CIT	chr5_6
14	12801	1268	0.00947643979057592	2.02335479237854	0.00124567474048443	2.90459534198926	CNR1	chr4_1
15	12889	10815	0.0208551483420593	1.68078671668323	3.46020761245674e-05	4.46089784275655	CPLX1	chr5_5
16	12891	9362	0.00898778359511344	2.0463473929262	0.0350519031141868	1.45528839739627	CPNE6	chr14_5
17	12933	1400	0.00216404886561955	2.66473293680515	0.00610726643598616	2.21415313303271	CRMP1	chr5_3
18	13048	23316	0.089022687609075	1.0504992984362	0.00903114186851211	2.04425733541827	CUX2	chr5_7
19	13116	10858	0.00897033158813264	2.04719150297211	0.0176470588235294	1.75332766665861	CYP46A1	chr12_10
20	13176	1630	0.0195811518324607	1.70816176504725	0.00160899653979239	2.79344488986659	DCC	chr18_3
21	13193	1641	0.00202443280977312	2.69369663274047	0.0088235294117647	2.05435766232259	DCX	chrX_3
22	13371	1734	0.0323560209424084	1.49004489215891	0.0093598615916955	2.02873057331396	DIO2	chr12_8
23	13386	8788	0.276579406631763	0.558180159436899	0.00249134948096886	2.60356534632528	DLK1	chr12_10
24	13389	10683	0.00591623036649215	2.22795492376431	0.0108650519031142	1.96396819468333	DLL3	chr7_1
25	13483	1804	6.98080279232112e-05	4.15609463063943	0.0179584775086505	1.74573048490809	DPP6	chr5_2
26	13492	1816	0.000785340314136126	3.10494210819205	0.0572837370242215	1.24196865766846	DRD5	chr5_3
27	13527	1837	0.00396160558464223	2.40212876477427	0.000121107266435986	3.91682979840627	DTNA	chr18_1
28	13548	1859	0.00479930191972077	2.31882192813713	0.0029757785467128	2.52639939151298	DYRK1A	chr16_3
29	13799	2020	0.0607329842931937	1.21657537802081	0.00441176470588235	2.35538765798657	EN2	chr5_2
30	13838	2043	0.0379755671902269	1.42049573094125	0.00252595155709343	2.59757498263609	EPHA4	chr1_5
31	13844	2048	0.00293193717277487	2.53284534024153	0.000588235294117647	3.23044892137827	EPHB2	chr4_8
32	14254	2321	0.0259511343804537	1.58584365344544	0.00359861591695502	2.44386450345777	FLT1	chr5_11
33	14265	2332	0.0142408376963351	1.84646446321353	0.00740484429065744	2.13048406940736	FMR1	chrX_2
34	14266	2334	0.00132635253054101	2.8773410296866	0.0447404844290657	1.34929931787615	AFF2	chrX_2
35	14388	2549	0.00326352530541012	2.48631301543089	0.00745674740484429	2.1274505682598	GAB1	chr8_1
36	14810	2902	0.0062129144851658	2.20670462399451	0.0029757785467128	2.52639939151298	GRIN1	chr2_3
37	15289	3146	0.218219895287958	0.661105656956259	0.00937716262975778	2.02792855188214	HMGB1	chr5_11
38	15430	3236	0.00923211169284468	2.0346989499322	0.0863321799307959	1.06382729279714	HOXD10	chr2_5
39	15433	3239	0.0309075043630017	1.50993606077732	0.00960207612456748	2.01763485529785	HOXD13	chr2_5
40	15444	3208	0.0186561954624782	1.72917691675861	0.000311418685121107	3.50665533331722	HPCA	chr4_7
41	15931	3423	0.00333333333333333	2.47712125471966	0.00662629757785466	2.17872906445191	IDS	chrX_2
42	16001	3480	0.0143280977312391	1.84381146484795	0.00709342560553633	2.14914398170079	IGF1R	chr7_2
43	16400	3675	0.182722513089005	0.738207940288548	0.00996539792387544	2.00150535499732	ITGA3	chr11_7
44	16412	3688	0.00472949389179756	2.32518533109298	0.00569204152249135	2.24473194047055	ITGB1	chr8_6
45	16498	8514	0.0120593368237347	1.91867657459319	0.0041522491349481	2.38171659670892	KCNAB2	chr4_9
46	16513	3766	0.000331588132635253	3.47940102101456	0.0294463667820069	1.53096828267196	KCNJ10	chr1_8
47	16522	3763	0.0197033158813264	1.70546068004242	0.00214532871972318	2.66850615325829	KCNJ6	chr16_3
48	16524	3765	0.00417102966841187	2.37975672101925	0.00366782006920415	2.43559197749178	KCNJ9	chr1_8
49	16561	23095	0.00411867364746946	2.38524261899728	0.000190311418685121	3.7205351532623	KIF1B	chr4_9
50	16653	3845	0.256404886561955	0.591073702294134	0.00150519031141868	2.82240858580191	KRAS	chr6_4
51	16764	3899	0.00958115183246073	2.0185822775173	0.18378892733564	0.735680656942756	AFF3	chr1_3
52	16876	56956	0.123106457242583	0.909719166635919	0.00313148788927336	2.50424926355134	LHX9	chr1_6
53	16911	8543	0.455968586387435	0.341065076696391	0.00747404844290657	2.12644409160562	LMO4	chr3_8
54	17159	4125	0.0317626527050611	1.49808323398232	0.00147058823529412	2.83250891270624	MAN2B1	chr8_2
55	17357	65108	0.0533333333333333	1.27300127206374	0.00685121107266436	2.16423265249502	MARCKSL1	chr4_7
56	17933	23040	0.0113612565445026	1.9445736333992	0.0014878892733564	2.82742938717696	MYT1L	chr12_2
57	18024	4780	0.053455497382199	1.27200762516082	0.000190311418685121	3.7205351532623	NFE2L2	chr2_5
58	18109	4613	0.0140488656195463	1.85235874159952	0.0036159169550173	2.44178155230948	MYCN	chr12_1
59	18125	4842	0.01239092495637	1.90689627324831	0.000363321799307959	3.43970854368661	NOS1	chr5_6
60	18186	8829	0.00492146596858639	2.30790551364803	0.012681660899654	1.8968238637794	NRP1	chr8_6
61	18190	9379	0.0470331588132635	1.32759585244463	0.00816608996539792	2.08798583978644	NRXN2	chr19_1
62	18191	9369	0.00368237347294939	2.4338721666697	0.00256055363321799	2.59166612302557	NRXN3	chr12_8
63	18196	27065	0.0068237347294939	2.16597786457152	0.0106574394463668	1.9723471262561	NSG1	chr5_3
64	18212	4915	0.00856893542757417	2.06707312984442	0.000103806228373702	3.98377658803689	NTRK2	chr13_1
65	18749	5567	0.0370331588132635	1.43140924240207	0.00102076124567474	2.99107582677838	PRKACB	chr3_9
66	19055	5530	0.0049738219895288	2.30330976195888	0.0346539792387543	1.46024688912695	PPP3CA	chr3_7
67	19056	5532	0.0050261780104712	2.29876213420816	0.00387543252595155	2.41167982008637	PPP3CB	chr14_2
68	19164	5663	0.0981849912739965	1.00795489413821	0.00515570934256055	2.28771157434427	PSEN1	chr12_7
69	19206	5727	0.00450261780104712	2.34653491600416	0.00678200692041522	2.16864177140007	PTCH1	chr13_2
70	19215	5730	0.14694589877836	0.83284253046774	0.00842560553633218	2.07439887720589	PTGDS	chr2_3
71	19227	5744	0.0568935427574171	1.24493702189945	0.0076643598615917	2.11552411219746	PTHLH	chr6_4
72	19247	5781	0.0576439790575916	1.23924604827598	0.0072318339100346	2.14075155664549	PTPN11	chr5_7
73	19248	5782	0.0270855148342059	1.56726290504522	0.00911764705882353	2.04011722320798	PTPN12	chr5_1
74	19266	5789	0.00794066317626527	2.10014322531028	0.00368512110726643	2.43354823498179	PTPRD	chr4_3
75	19277	5800	0.0329842931937173	1.48169281779415	0.00325259515570934	2.48776998915685	PTPRO	chr6_3
76	19283	5803	0.202146596858639	0.694333565623678	0.00275086505190311	2.56053071410008	PTPRZ1	chr6_1
77	19417	5923	0.00928446771378709	2.03224298967234	1.73010380622837e-05	4.76192783842053	RASGRF1	chr9_5
78	19699	5649	0.012739965095986	1.89483176184693	0.000224913494809688	3.64798448611369	RELN	chr5_1
79	20168	10313	0.0563874345549738	1.24881766394975	0.00871972318339101	2.059497301975	RTN3	chr19_1
80	20404	6456	0.0108027923211169	1.96646397294727	0.00193771626297578	2.71270981575035	SH3GL2	chr4_5
81	20616	9892	0.0224083769633508	1.64958959823456	0.00754325259515571	2.12244134915194	SNAP91	chr9_5
82	20660	6653	0.0185514834205934	1.73162135744409	0.0079757785467128	2.09822691303088	SORL1	chr9_2
83	20689	27164	0.133961605584642	0.873019655903956	0.0072318339100346	2.14075155664549	SALL3	chr18_4
84	20741	6710	0.00139616055846422	2.85506463497545	0.00996539792387543	2.00150535499732	SPTB	chr12_6
85	21338	6870	0.0244851657940663	1.61109695093903	0.00401384083044983	2.39643985352963	TACR3	chr3_7
86	21844	7074	0.000942408376963351	3.02576086214442	0.0708650519031142	1.14956789045275	TIAM1	chr16_2
87	22031	7187	0.414624781849913	0.382344743971476	0.00301038062283737	2.52137859013793	TRAF3	chr12_10
88	22253	8633	0.00289703315881327	2.53804653392733	0.00115916955017301	2.9358530357197	UNC5C	chr3_8
89	22330	7414	0.109581151832461	0.960264138909041	0.00991349480968858	2.00377321645314	VCL	chr14_2
90	22417	54361	0.0410296684118674	1.38690199284245	0.00866782006920415	2.06209011255328	WNT4	chr4_8
91	22773	7547	0.0163525305410122	1.78641503107961	0.00326989619377163	2.48546603424728	ZIC3	chrX_1
92	23797	10000	5.23560209424084e-05	4.28103336724773	0.000484429065743944	3.31476980707831	AKT3	chr1_8
93	23966	26011	0.0770157068062827	1.1134206945202	0.00709342560553633	2.14914398170079	TENM4	chr7_4
94	26380	2103	0.0365619546247818	1.43697059466508	0.0073356401384083	2.1345619818278	ESRRB	chr12_8
95	26420	5601	0.00647469458987784	2.18878071235234	0.00155709342560554	2.8076853289812	MAPK9	chr11_5
96	26950	7447	0.00474694589877836	2.32358571793319	0.0489792387543252	1.30998796905543	VSNL1	chr12_1
97	29861	8193	0.00912739965095986	2.03965293310012	0.0853460207612457	1.06881672295839	DPF1	chr7_1
98	29869	9706	0.00855148342059337	2.06795854193888	0.105017301038062	0.978739147345271	ULK2	chr11_6
99	29876	25932	0.0119197207678883	1.92373391828586	0.00292387543252595	2.53404113380686	CLIC4	chr4_8
100	50766	51232	0.00603839441535777	2.21907852317461	0.00768166089965398	2.11454486830591	CRIM1	chr17_4
101	57340	57338	0.000750436300174521	3.1246861663878	8.65051903114186e-05	4.06295783408451	JPH3	chr8_5
102	58198	6299	0.0450087260034904	1.34670327982945	0.00294117647058824	2.53147891704225	SALL1	chr8_3
103	58208	64919	0.160942408376963	0.793329504084001	0.00204152249134948	2.6900458311144	BCL11B	chr12_10
104	58226	8912	0.0113438045375218	1.94524126532453	0.00541522491349481	2.26638350087408	CACNA1H	chr17_2
105	64009	23345	0.00521815008726004	2.28248343364296	0.0015916955017301	2.79814001107497	SYNE1	chr10_1
106	64176	9899	0.0149738219895288	1.82466733411868	0.00408304498269896	2.38901583545042	SV2B	chr7_3
107	66930	92565	0.558307155322862	0.253126806150427	0.00844290657439446	2.07350801641782	FANK1	chr7_9
108	67006	493856	0.423595113438045	0.373049058524735	0.00470588235294117	2.32735893438633	CISD2	chr3_7
109	68652	23118	0.0599301919720768	1.22235433114249	0.00211072664359862	2.67556800774578	TAB2	chr10_2
110	68955	84530	0.0081326352530541	2.08976870527739	0.0830276816608997	1.08077708848811	SRRM4	chr5_6
111	69191	64714	0.00410122164048866	2.38708675969565	0.375363321799308	0.42554816623356	PDIA2	chr17_2
112	69219	23576	0.0711692844677138	1.14770740052527	0.00503460207612457	2.29803484943462	DDAH1	chr3_9
113	69635	1612	0.0100349040139616	1.99848677727776	0.00512110726643598	2.29063612736159	DAPK1	chr13_1
114	70083	79006	0.448970331588133	0.347782356665436	0.0093598615916955	2.02873057331396	METRN	chr17_2
115	70127	8110	0.00804537521815009	2.09445369657774	0.136107266435986	0.866118688251398	DPF3	chr12_7
116	70673	63976	0.0321640488656195	1.49262928674832	0.00904844290657439	2.04342614955325	PRDM16	chr4_9
117	70834	9043	0.00567190226876091	2.24627126098852	0.0809861591695502	1.09158919729309	SPAG9	chr11_7
118	72185	79007	0.124031413612565	0.906468306524963	0.00899653979238754	2.04592449478573	DBNDD1	chr8_5
119	72605	56934	0.00554973821989529	2.25572750198296	0.00647058823529412	2.18905623622005	CA10	chr11_7
120	75104	221938	0.0352181500872601	1.4532334600665	0.00693771626297578	2.15878346580035	MMD2	chr5_10
121	76898	27087	0.0118324607329843	1.92692492810033	0.000899653979238753	3.04592449478573	B3GAT1	chr9_1
122	83603	6785	0.229057591623037	0.640055309889396	0.00690311418685121	2.16095494273378	ELOVL4	chr9_4
123	94332	57863	0.0025130890052356	2.59979212987214	0.000916955017301037	3.03765196881974	CADM3	chr1_8
124	96935	55061	0.00273996509598604	2.56225496955816	0.0562629757785467	1.2497773014985	SUSD4	chr1_9
125	98660	477	0.283158813263525	0.547969916494983	0.000449826989619377	3.34695449044971	ATP1A2	chr1_8
126	99167	117178	0.00383944153577662	2.41573194114518	0.249498269896194	0.60293246157222	SSX2IP	chr3_9
127	104015	8867	0.00113438045375218	2.94524126532453	0.0509342560553633	1.29299003275507	SYNJ1	chr16_2
128	106707	113000	0.234589877835951	0.62969073090263	0.00987889273356401	2.00529173017468	RPUSD1	chr17_2
129	106957	25800	0.00546247818499128	2.26261028442094	0.183771626297578	0.735721541337411	SLC39A6	chr18_1
130	108072	2916	0.00701570680628273	2.15392856888292	0.0893079584775087	1.04910983821268	GRM6	chr11_5
131	109593	55885	0.00886561954624782	2.05229090968347	0.187352941176471	0.727339484706905	LMO3	chr6_3
132	110006	2990	0.0876614310645724	1.05719144380784	0.00226643598615917	2.64465654276477	GUSB	chr5_9
133	110524	1609	0.00328097731239093	2.48399677270371	0.230847750865052	0.636674352395731	DGKQ	chr5_5
134	110893	6547	0.0371029668411868	1.43059136178011	0.00105536332179931	2.97659800340976	SLC8A3	chr12_7
135	207565	10645	0.0093368237347295	2.02980083994616	0.0361764705882353	1.44157380560286	CAMKK2	chr5_7
136	214951	9028	0.00677137870855149	2.16932289637318	0.0624567474048443	1.20442063651487	RHBDL1	chr17_2
137	215798	57211	0.138638743455497	0.858115386480065	0.0077681660899654	2.10968149741721	ADGRG6	chr10_3
138	217125	201191	0.00102966841186736	2.98730261032525	0.0588581314878893	1.23019352914398	SAMD14	chr11_7
139	217692	26037	0.0132460732984293	1.87791284607191	0.00529411764705882	2.27620641193895	SIPA1L1	chr12_7
140	217837	3705	0.00340314136125655	2.46812001060487	0.00970588235294118	2.01296497716437	ITPK1	chr12_9
141	225724	5596	0.00689354275741711	2.16155752634093	0.0848269896193772	1.07146594517435	MAPK4	chr18_3
142	226778	4139	0.00422338568935428	2.37433925598696	0.00596885813148789	2.22410874334726	MARK1	chr1_9
143	226970	50649	0.00120418848167539	2.91930553123013	0.0897923875432526	1.04676048057207	ARHGEF4	chr1_3
144	227580	389941	0.292268760907504	0.534217601647408	0.00119377162629758	2.92307874768327	C1QL3	chr2_2
145	227632	57582	0.0268935427574171	1.57035198324897	0.00846020761245674	2.07261897929691	KCNT1	chr2_3
146	227634	157922	0.00284467713787086	2.54596701756343	0.0312456747404844	1.50521009244304	CAMSAP1	chr2_3
147	230815	57134	0.00902268760907505	2.04466407887345	0.287456747404844	0.541427492805799	MAN1C1	chr4_8
148	230868	84966	0.172914485165794	0.762168624053591	0.0071280276816609	2.14703062238739	IGSF21	chr4_8
149	230959	55966	0.00584642233856894	2.23310981493054	0.231245674740484	0.635926381632855	AJAP1	chr4_9
150	234593	65009	0.0555671902268761	1.25518156290176	0.00200692041522491	2.69746984919361	NDRG4	chr8_4
151	235086	22997	0.00987783595113439	2.00533819077912	0.201730103806228	0.695229287997534	IGSF9B	chr9_1
152	235281	55800	0.00574171029668412	2.24095872401742	0.0167474048442907	1.77605248111214	SCN3B	chr9_2
153	240913	9507	0.262425828970332	0.580993422241343	0.0042560553633218	2.37099273131715	ADAMTS4	chr1_8
154	242509	54796	0.0867015706806283	1.06197303479887	0.00311418685121107	2.50665533331722	BNC2	chr4_5
155	260305	261734	0.0642582897033159	1.19207083779939	0.00465397923875432	2.33217555841812	NPHP4	chr4_9
156	269593	7798	0.0781326352530541	1.10716752758394	0.00780276816608996	2.10775129654257	LUZP1	chr4_8
157	269610	26038	0.00263525305410122	2.57917767467422	0.0445155709342561	1.35148805221018	CHD5	chr4_9
158	269881	4294	0.00265270506108203	2.57631103402262	0.0902941176470588	1.04434054156507	MAP3K10	chr7_1
159	319211	8715	0.00268760907504363	2.57063390113093	0.0329411764705882	1.48226089437207	NOL4	chr18_1
160	319939	64759	0.163926701570681	0.785350299630812	0.00780276816608996	2.10775129654257	TNS3	chr11_1
161	320405	93664	0.129284467713787	0.888453648293512	0.00392733564013841	2.40590198122741	CADPS2	chr6_1
162	330662	1793	0.00556719022687609	2.25436393891021	0.0702768166089965	1.15318791935174	DOCK1	chr7_9
163	338366	375056	0.00179755671902269	2.74531739726222	0.488235294117647	0.3113708290022	MIA3	chr1_9
164	386750	22865	0.00678883071553229	2.16820502064168	0.131159169550173	0.882201341780952	SLITRK3	chr3_4
165	396184	23769	0.00595113438045376	2.22540024297489	0.127266435986159	0.895286117854489	FLRT1	chr19_1
166	432530	107	0.0409249563699825	1.38801177491629	0.00878892733564014	2.05606412613661	ADCY1	chr11_1
167	545192	8938	0.00272251308900524	2.56503002361293	0.0143425605536332	1.84337330787026	BAIAP3	chr17_2
168	545389	9859	0.00930191972076789	2.03142741294082	0.174965397923875	0.757047831179895	CEP170	chr1_8
