## Supplementary material for "Meta-analysis of genetic mapping studies in mice reveals candidate epilepsy modifier genes that are outside the current drug development landscape": Supp. File 4

	rsid	GERP
2	rs232778199	2.29999995231628
54	rs1133942677	2.00999999046326
72	rs260961473	2
79	rs216279006	2.45000004768372
81	rs387839072	2.44000005722046
85	rs220062538	2.45000004768372
338	rs51772234	2.40000009536743
1379	rs31568201	2.23000001907349
1432	rs266031618	2.44000005722046
1658	rs231251956	2.03999996185303
2482	rs31552244	2.10999989509583
2539	rs245287859	2.1800000667572
3095	rs255472073	2
3147	rs51774274	2.21000003814697
3190	rs31612570	2.52999997138977
3467	rs32560411	2.04999995231628
3468	rs1135060349	2.09999990463257
3576	rs32596989	3.05999994277954
3577	rs32596992	2.28999996185303
3578	rs236240242	2.47000002861023
3580	rs32597665	5.34999990463257
3581	rs32597668	5.67999982833862
3582	rs218844404	4.46999979019165
3585	rs224250795	3.51999998092651
3621	rs236067885	2.25999999046326
3624	rs32600451	2.04999995231628
3632	rs244444558	3.41000008583069
3637	rs225339364	3.40000009536743
3659	rs32595619	4.34000015258789
20955	rs32985893	2.71000003814697
21004	rs1135072025	2.57999992370605
31550	rs49898337	2.48000001907349
31728	rs232455303	2.14000010490417
31798	rs260343068	2.10999989509583
32166	rs255781417	2.21000003814697
32548	rs51412648	2.01999998092651
32553	rs246289978	2.17000007629395
32777	rs50750051	2.14000010490417
32810	rs1134298800	2.17000007629395
33248	rs45944623	2.01999998092651
33480	rs583286607	2.04999995231628
33616	rs217609513	2.4300000667572
33908	rs229640370	2.72000002861023
33999	rs221154067	2.13000011444092
34190	rs255362667	2.69000005722046
34211	rs31770781	2.74000000953674
34489	rs254211804	2.25999999046326
34780	rs48568681	2.5699999332428
35163	rs1133726326	2.58999991416931
35184	rs215779870	2.32999992370605
35619	rs50906195	2.46000003814697
35868	rs230239093	2.65000009536743
36190	rs51350436	2.34999990463257
36407	rs1134478933	2.47000002861023
36408	rs32730026	2.58999991416931
36427	rs1134918400	2.4300000667572
36454	rs229649188	2.74000000953674
36568	rs243677654	2.61999988555908
36702	rs1134268350	2.63000011444092
36704	rs50937700	2.74000000953674
37063	rs50785127	2.10999989509583
37451	rs243828436	2.24000000953674
38559	rs51658799	2.44000005722046
38672	rs48635675	2.55999994277954
38746	rs50436345	2.04999995231628
38838	rs49018219	2.01999998092651
38878	rs215855693	2.4300000667572
39349	rs230926895	2.51999998092651
39650	rs247025069	2.36999988555908
40366	rs244252762	2.02999997138977
43522	rs48387305	2.52999997138977
44495	rs50967421	2.61999988555908
44526	rs51197145	2.5
44726	rs265310530	2
54439	rs49521299	2.19000005722046
54562	rs52003530	2.47000002861023
55350	rs45827439	2.4300000667572
55644	rs29374534	2.00999999046326
55669	rs45807784	2.11999988555908
76034	rs47863889	2.01999998092651
76560	rs45794021	2.09999990463257
78943	rs29414906	2.47000002861023
79031	rs260048203	2
79039	rs251346899	2.27999997138977
79056	rs239459394	2.47000002861023
79108	rs243761878	2.47000002861023
79645	rs27098040	2.01999998092651
80622	rs237472557	2.24000000953674
81255	rs47235182	2.47000002861023
81258	rs48340001	2.47000002861023
81276	rs50682017	2.10999989509583
83102	rs27064391	2.30999994277954
83238	rs27104951	2.32999992370605
83239	rs214169216	2.77999997138977
88736	rs28237826	2.47000002861023
89187	rs255929407	2.10999989509583
102409	rs221201422	2.66000008583069
107503	rs51785638	2.34999990463257
112773	rs46857064	5.21000003814697
112775	rs228066210	3.82999992370605
112778	rs227993889	7.36999988555908
112780	rs230695522	2.67000007629395
112784	rs108576045	4.8899998664856
112791	rs47479433	6.67999982833862
112793	rs239728620	3.26999998092651
112795	rs107595601	5.09000015258789
112797	rs215940751	4.25
112812	rs239364590	4.69999980926514
112819	rs107811034	2.90000009536743
112822	rs214003955	2.09999990463257
112836	rs214896842	4.69999980926514
112843	rs107953782	5.40000009536743
112844	rs108479102	5.1399998664856
112851	rs265698462	2.07999992370605
112858	rs581575393	3.58999991416931
112864	rs255581201	3.71000003814697
112867	rs245307262	3.35999989509583
112884	rs29195623	4.59000015258789
112887	rs247899285	3.28999996185303
112888	rs29129583	4.59999990463257
112902	rs48386126	3.30999994277954
112906	rs51782362	5.42000007629395
112910	rs1133508537	3.23000001907349
112913	rs239184349	3.77999997138977
112915	rs232442533	3.02999997138977
112917	rs265859247	2.26999998092651
112919	rs50257192	2.67000007629395
112933	rs580623531	2.75999999046326
112940	rs224909441	2.4300000667572
112985	rs214566443	2.89000010490417
113020	rs47303564	6.57999992370605
113025	rs51497163	4.84999990463257
113036	rs262017563	2.82999992370605
113045	rs49044064	2.85999989509583
113048	rs219678151	4.90999984741211
113050	rs107886052	2.01999998092651
113120	rs214922456	2.79999995231628
113144	rs216814274	3.47000002861023
113155	rs235680105	3.39000010490417
113159	rs263148290	2.19000005722046
113161	rs49757772	3.8199999332428
113201	rs580260476	2.21000003814697
113204	rs265334857	3.15000009536743
113205	rs230136310	2.57999992370605
113210	rs47343524	2.13000011444092
113214	rs238499376	2.67000007629395
113240	rs224872821	2.05999994277954
113246	rs262005558	3.33999991416931
113269	rs50312022	2.30999994277954
113287	rs46365382	2.1800000667572
113315	rs245742563	3.19000005722046
113318	rs48474962	3.26999998092651
113340	rs251756135	5.30999994277954
113341	rs220513477	5.15999984741211
113352	rs218247044	6.40999984741211
113360	rs223576930	4.36999988555908
113384	rs212130828	4.92999982833862
113397	rs582835212	5.3600001335144
113400	rs29196361	4.40999984741211
113401	rs29211032	3.00999999046326
113416	rs578422565	2.14000010490417
113417	rs225903110	3.54999995231628
113418	rs29181753	7.23999977111816
113419	rs228568350	8.26000022888184
113420	rs251314846	8.32999992370605
113421	rs29174176	7.53000020980835
113425	rs217093027	5.51000022888184
113426	rs239490448	6.44000005722046
113429	rs48576448	2.90000009536743
113431	rs219550988	3.72000002861023
113438	rs52206637	4.05000019073486
113440	rs256555355	2.5699999332428
113442	rs46807174	3.6800000667572
113446	rs46656028	2.47000002861023
113451	rs244981557	3.52999997138977
113452	rs46709938	6.3600001335144
113458	rs262157543	2.79999995231628
113459	rs220599911	3.38000011444092
113573	rs46286485	4.07000017166138
113584	rs216506758	2.66000008583069
113585	rs49724621	8.75
113586	rs51770720	5.65999984741211
113587	rs50274741	7.78999996185303
113588	rs229617807	3.70000004768372
113592	rs49826686	3.61999988555908
113613	rs218855084	2.04999995231628
113614	rs47404644	2.86999988555908
113632	rs255205334	2.91000008583069
113738	rs263158348	2.65000009536743
113740	rs251225189	2.10999989509583
113788	rs224849934	6.40999984741211
115490	rs239148639	2.73000001907349
115784	rs32440566	2.17000007629395
115795	rs32440572	2.80999994277954
116024	rs32446145	2.80999994277954
117682	rs226115513	2.4300000667572
117983	rs227819056	2.44000005722046
118134	rs1132206470	2.33999991416931
119116	rs231421397	2.60999989509583
119796	rs226832815	2.22000002861023
120422	rs1132267506	2.34999990463257
120604	rs248312666	2.03999996185303
120613	rs256913358	2.10999989509583
120894	rs243255009	2.33999991416931
122034	rs39782690	2.35999989509583
122407	rs231336833	2.13000011444092
122995	rs215384888	2.49000000953674
123257	rs48465073	2.52999997138977
123324	rs49795863	2.02999997138977
123335	rs49815105	2.38000011444092
125783	rs578627759	4.53999996185303
125796	rs581729062	3.91000008583069
125798	rs585339266	2.90000009536743
125812	rs579954682	3.16000008583069
125821	rs583722271	3.02999997138977
125824	rs581094220	3.29999995231628
125827	rs48196935	2.49000000953674
125828	rs47240004	3.15000009536743
125892	rs581314058	3.19000005722046
125903	rs580375540	2.28999996185303
125905	rs585942398	3.70000004768372
125906	rs48854460	2.38000011444092
125909	rs583320404	2.47000002861023
125914	rs579791804	2.71000003814697
125940	rs580391736	3.90000009536743
125941	rs583840635	2.05999994277954
125954	rs579215356	3.83999991416931
125971	rs579898848	3.19000005722046
125976	rs587467035	2.26999998092651
125979	rs578860711	5.3899998664856
125985	rs580481876	2.02999997138977
125989	rs48950045	2.75
125992	rs586525073	2.41000008583069
126003	rs584368596	3.25999999046326
126009	rs51824684	2.0699999332428
126010	rs48831308	4.42000007629395
126012	rs46300121	2.51999998092651
126013	rs50631695	2.02999997138977
126041	rs47401861	4.01000022888184
126077	rs586590056	3.79999995231628
126078	rs48510411	4.65999984741211
126082	rs50570217	2.47000002861023
126083	rs583313690	2.19000005722046
126088	rs580743438	3.78999996185303
126142	rs46362330	2.46000003814697
126150	rs585369767	2.10999989509583
126156	rs48217359	5.25
126158	rs587096916	2.26999998092651
126160	rs580218926	4.11999988555908
126167	rs49210634	5.78999996185303
126170	rs582610318	4.82999992370605
126175	rs579698260	3.22000002861023
126177	rs581723929	2.01999998092651
126201	rs581949239	2.17000007629395
126204	rs582740699	4.71000003814697
126205	rs586436542	3.66000008583069
126232	rs46953425	5.57999992370605
126292	rs51954998	2.27999997138977
126305	rs1134204364	4.46999979019165
126334	rs51544746	2.55999994277954
126335	rs582626782	2.25999999046326
126336	rs585898865	2.53999996185303
126349	rs578645835	2.49000000953674
126359	rs50066462	3.1800000667572
126368	rs585384143	3.09999990463257
126392	rs583677877	2.90000009536743
126394	rs580156740	2.97000002861023
126396	rs587003212	5.78000020980835
126399	rs47065548	3.84999990463257
126400	rs587466441	6.17000007629395
126401	rs581383998	4.09999990463257
126402	rs48152671	5.05999994277954
136752	rs229503957	2.16000008583069
136884	rs213277437	2.19000005722046
136917	rs243014761	2.25999999046326
137331	rs254204352	2.02999997138977
138498	rs249646736	2.60999989509583
138499	rs218922358	2.60999989509583
138744	rs239612147	2.9300000667572
138826	rs223544690	2.9300000667572
140183	rs1132450446	2.13000011444092
140185	rs50571267	2.89000010490417
140381	rs220810946	2.77999997138977
140409	rs49684947	2.50999999046326
140411	rs29155734	2.61999988555908
140466	rs49464631	2.9300000667572
140533	rs46999690	2.76999998092651
145601	rs46563414	2.52999997138977
146280	rs50797637	2.25999999046326
146531	rs49723548	2.64000010490417
149280	rs47959746	2.5
149290	rs52406231	2.5
149760	rs250673498	2.21000003814697
149864	rs46655320	2.33999991416931
150292	rs48257970	2.24000000953674
152928	rs1133580133	2.20000004768372
152931	rs246631078	2.3199999332428
153007	rs49969783	2.36999988555908
167246	rs50166444	2.74000000953674
169608	rs583337902	2.5
170012	rs50582433	2.17000007629395
170577	rs1133555838	2
170645	rs217795971	2.5
170648	rs48967771	2.5
170649	rs46690674	2.28999996185303
170812	rs48274057	2.26999998092651
171402	rs1132435044	2.26999998092651
173836	rs226745032	2.33999991416931
174282	rs3707935	2.30999994277954
177797	rs37532905	2.44000005722046
182750	rs49742991	2.27999997138977
182755	rs227165416	2.23000001907349
183745	rs30029702	2.48000001907349
183983	rs47107289	2.61999988555908
184468	rs245354539	2.61999988555908
184469	rs46006101	2.61999988555908
184651	rs237674002	2.76999998092651
184672	rs51136060	2.6800000667572
185517	rs254863609	2.17000007629395
187946	rs249504783	2.82999992370605
187991	rs46908851	2.82999992370605
197371	rs241036194	2.83999991416931
197372	rs30714795	2.83999991416931
197486	rs239420854	2.57999992370605
197505	rs30713027	2.42000007629395
198189	rs30691569	6.48999977111816
198213	rs250036197	3.04999995231628
198215	rs220601170	2.05999994277954
198216	rs239817779	4.3899998664856
198393	rs1132511365	3.04999995231628
199768	rs47313677	2.75999999046326
200196	rs48379692	2.6800000667572
200644	rs47101659	2.75
200962	rs259379936	2.46000003814697
200979	rs33539677	2.65000009536743
200982	rs216636076	2.44000005722046
201080	rs260981516	2.30999994277954
201106	rs230182511	2.30999994277954
202052	rs6266381	2.51999998092651
213264	rs227607702	2.20000004768372
215110	rs235259468	2.01999998092651
215511	rs232882830	2.36999988555908
215589	rs246199414	2.49000000953674
215638	rs107748643	2.28999996185303
216667	rs260229766	2.34999990463257
218031	rs45755526	2.73000001907349
218112	rs248519250	2.25
218773	rs242148563	2.47000002861023
219089	rs47033407	2.51999998092651
219236	rs231808572	2.25999999046326
219533	rs50079771	2.69000005722046
220136	rs225518588	2.13000011444092
220598	rs46445267	2.34999990463257
220612	rs50493680	2.83999991416931
220615	rs33545840	2.83999991416931
220622	rs232194122	2.21000003814697
220624	rs222991792	2.49000000953674
220625	rs240202453	2.33999991416931
220626	rs51875772	2.6800000667572
221938	rs31263010	2.5
223355	rs252100747	2.3199999332428
223822	rs227150105	2.83999991416931
223961	rs213875883	2.61999988555908
224003	rs586043216	2.41000008583069
224624	rs1133389178	2.14000010490417
226774	rs226835306	2.00999999046326
226776	rs31411217	2.88000011444092
249726	rs258569428	2.72000002861023
249933	rs30179224	2.52999997138977
249958	rs579498553	2.16000008583069
281965	rs29869951	2.20000004768372
281984	rs215608867	2.63000011444092
282174	rs238125050	2.34999990463257
286277	rs219683540	2.38000011444092
294864	rs227630088	2.59999990463257
294869	rs212944379	4.53999996185303
294870	rs231615180	4.32999992370605
298922	rs6168363	2.44000005722046
299237	rs27909328	2.75
299558	rs47047537	2.58999991416931
299858	rs50365864	2.58999991416931
300202	rs221367225	2.45000004768372
300477	rs27909230	2.64000010490417
300518	rs251271383	2.0699999332428
301317	rs256847513	2.07999992370605
301593	rs27978403	2.74000000953674
310322	rs257590631	2.3199999332428
310615	rs30815649	2.03999996185303
312243	rs254514151	2.13000011444092
312494	rs1134067524	2.41000008583069
312544	rs223189266	2.13000011444092
312562	rs225910190	2.17000007629395
312569	rs223324513	2.44000005722046
312721	rs50714543	2.64000010490417
317002	rs227910804	2.10999989509583
317313	rs51038286	2.76999998092651
317925	rs48299020	2.76999998092651
318784	rs232504740	2.30999994277954
318822	rs578891029	2.66000008583069
319416	rs33862300	2.88000011444092
319435	rs46816015	2.65000009536743
320467	rs51250052	2.38000011444092
320472	rs259311748	2.41000008583069
320891	rs49978228	2.15000009536743
320894	rs215354749	2.72000002861023
321391	rs46276825	2.65000009536743
321605	rs48498536	2.25999999046326
322397	rs253844914	2.16000008583069
322732	rs47289063	2.53999996185303
322842	rs30750894	2.25
322879	rs47328256	2.9300000667572
322885	rs49760975	2.03999996185303
322908	rs258106817	2.82999992370605
322977	rs37600959	2.84999990463257
322982	rs250249288	2.50999999046326
323004	rs225658241	2.01999998092651
323074	rs225351937	2.38000011444092
323080	rs218274936	2.61999988555908
323085	rs249652966	2.69000005722046
323087	rs244768876	2.69000005722046
324899	rs251951763	2.02999997138977
325046	rs36407631	2.72000002861023
326673	rs254315611	2.75
326835	rs36900431	2.64000010490417
326864	rs37379881	2.33999991416931
326871	rs265835524	2.53999996185303
327687	rs243293597	2.24000000953674
330146	rs579135941	2.17000007629395
331512	rs238438510	2.53999996185303
331810	rs228629944	2.09999990463257
331816	rs229689921	2.73000001907349
332518	rs28276742	2.61999988555908
334550	rs1134807429	2.14000010490417
336422	rs32708261	2.5
337388	rs27624666	2.5
338579	rs230479256	2.26999998092651
338690	rs234527532	2.65000009536743
338938	rs27609716	2.20000004768372
339034	rs217475440	2.28999996185303
339079	rs218485668	2.16000008583069
339081	rs48298358	2.16000008583069
339179	rs27609666	2.23000001907349
340297	rs48290213	2.1800000667572
340870	rs32703210	2.03999996185303
340878	rs244989576	2.04999995231628
341966	rs584666743	2.21000003814697
344340	rs27643105	2.25
347281	rs27612699	2.53999996185303
348376	rs31765849	2.30999994277954
348527	rs27612531	2.58999991416931
349130	rs214355954	2.27999997138977
370929	rs28052628	2.91000008583069
371312	rs251205882	2.3199999332428
371519	rs28037210	2.6800000667572
372249	rs28037003	2.1800000667572
372751	rs585423656	2.8199999332428
372787	rs28020932	2.36999988555908
372795	rs225760436	2.0699999332428
372921	rs28020875	2.86999988555908
372935	rs32702655	2.61999988555908
373234	rs256279800	2.22000002861023
373304	rs233073081	4.28999996185303
373305	rs28072138	3.08999991416931
373308	rs229636897	2.36999988555908
373309	rs28072135	3.48000001907349
373340	rs265248874	2.1800000667572
373438	rs239848228	2.60999989509583
373439	rs28072108	3.85999989509583
373609	rs218127166	3.50999999046326
373632	rs259949415	4.19999980926514
373654	rs235072264	3.70000004768372
373658	rs223692642	3.66000008583069
373661	rs234220953	3.09999990463257
373663	rs215941432	2.70000004768372
373668	rs253795644	3.17000007629395
373669	rs1133697155	6.57999992370605
373671	rs219109737	2.76999998092651
373675	rs585348090	2.82999992370605
373677	rs28072085	2.29999995231628
373679	rs583642137	2.42000007629395
373684	rs264160718	2.04999995231628
373698	rs28072080	4.13000011444092
373700	rs28072079	5.03999996185303
373701	rs28072078	5.30999994277954
373702	rs226998182	2.45000004768372
373716	rs28072073	2.20000004768372
373823	rs1132910821	2.47000002861023
373828	rs212274757	3.49000000953674
373830	rs263632862	2.44000005722046
373833	rs232542744	4.15999984741211
373836	rs237901473	3.14000010490417
373837	rs226729371	3.11999988555908
373853	rs251646539	2.0699999332428
373855	rs31932680	2.10999989509583
373857	rs220747858	4.40000009536743
373888	rs31928003	3.97000002861023
373891	rs222619207	2.72000002861023
373893	rs261646527	2.17000007629395
373894	rs229444335	3.97000002861023
373899	rs32591016	2.52999997138977
373907	rs229026835	3.6800000667572
373953	rs231283408	3.36999988555908
379095	rs219815245	2.23000001907349
383476	rs26837019	2.10999989509583
383545	rs32376162	2.28999996185303
383967	rs225422083	2.46000003814697
391582	rs26819307	2.57999992370605
391944	rs26875109	2.82999992370605
391945	rs26875108	2.86999988555908
392884	rs26855815	2.83999991416931
393251	rs229216760	2.58999991416931
393277	rs26855753	2.16000008583069
393634	rs222033500	2.6800000667572
393697	rs47063724	2.78999996185303
393698	rs26855690	2.78999996185303
398893	rs52337654	2.00999999046326
399396	rs26818984	2.19000005722046
399823	rs261864571	2.11999988555908
417786	rs26854277	2.73000001907349
418089	rs26854191	2.53999996185303
422198	rs243028775	2.29999995231628
430284	rs246965222	2.02999997138977
431006	rs220092583	2.66000008583069
438207	rs28086074	2.83999991416931
438570	rs226215368	2.80999994277954
438629	rs243416175	2.05999994277954
438727	rs28085913	2.6800000667572
439103	rs264217959	2.16000008583069
439193	rs28066033	2.53999996185303
439206	rs49023370	2.67000007629395
439797	rs32710083	2.77999997138977
439906	rs28065876	2.24000000953674
439933	rs258052781	2.60999989509583
440012	rs222774117	2.48000001907349
440091	rs6246921	2.5699999332428
440144	rs226585551	2.45000004768372
440613	rs28117992	2.59999990463257
440629	rs261273935	2.26999998092651
440794	rs1131979512	2.44000005722046
440867	rs51185884	2.72000002861023
440869	rs263851296	2.55999994277954
441187	rs259042630	2.66000008583069
441286	rs221249605	2.08999991416931
441287	rs244480914	2.08999991416931
441292	rs580037447	2.03999996185303
441657	rs213817290	2.26999998092651
441658	rs1133910349	2.44000005722046
441734	rs32146075	2.13000011444092
441845	rs28085834	2.44000005722046
441850	rs28085831	2.21000003814697
441937	rs224675507	2.25
442103	rs218386606	2.20000004768372
442106	rs250899763	2.03999996185303
442119	rs216872179	2.44000005722046
442124	rs31948133	2.17000007629395
442175	rs28085756	2.13000011444092
442347	rs28085732	2.27999997138977
442955	rs262194427	2.20000004768372
442972	rs28066348	2.36999988555908
443230	rs28066303	2.05999994277954
443572	rs28066206	2.16000008583069
443759	rs237724389	2.4300000667572
443781	rs257395559	2.30999994277954
444080	rs212155911	2.0699999332428
444328	rs28113531	2.4300000667572
444605	rs253415581	2.0699999332428
451095	rs236130223	2.14000010490417
460503	rs252253772	2.45000004768372
463073	rs236202594	2.9300000667572
463972	rs246863364	2.85999989509583
467187	rs217062328	2.6800000667572
467191	rs245721383	2.6800000667572
467806	rs52022806	2.72000002861023
467989	rs32208043	2.65000009536743
468030	rs32202994	2.6800000667572
468289	rs32208512	2.11999988555908
468321	rs262230133	2.45000004768372
469144	rs32202839	2.23000001907349
470298	rs220814439	2.71000003814697
470579	rs234584501	2.83999991416931
471589	rs108597609	2.69000005722046
493163	rs32241806	4.51999998092651
493166	rs234177218	2.29999995231628
493167	rs254838473	3.5699999332428
493171	rs32240908	2.07999992370605
493191	rs249194941	2.86999988555908
493192	rs214445751	2.25999999046326
493197	rs240652890	3.0699999332428
493240	rs32238961	2.0699999332428
493537	rs266209262	2.11999988555908
493544	rs581478752	2.1800000667572
493550	rs212239199	2.72000002861023
493552	rs262051783	4.26000022888184
497142	rs32227763	3.1800000667572
497172	rs32226346	2.6800000667572
497178	rs32225573	3.49000000953674
497197	rs32224049	2.69000005722046
497199	rs32224046	2.24000000953674
497236	rs32221544	2.1800000667572
497337	rs253535264	3.14000010490417
497343	rs264999502	3.23000001907349
497387	rs226721358	3.99000000953674
497391	rs228886983	4.07999992370605
497403	rs245987775	3.83999991416931
497419	rs213096952	2.47000002861023
497424	rs235853601	2.11999988555908
497487	rs237477343	2.42000007629395
497496	rs257481611	2.30999994277954
497616	rs235700280	2.73000001907349
497617	rs256008827	3.42000007629395
497677	rs32226202	2.26999998092651
497703	rs6208243	3.50999999046326
497705	rs236886880	3.23000001907349
497729	rs220220059	3.04999995231628
497738	rs1133029353	3.78999996185303
497765	rs217702147	4.46000003814697
497766	rs248111777	2.13000011444092
497769	rs29680628	2.39000010490417
497774	rs251612759	4.32999992370605
497785	rs259838879	5.75
497811	rs248201497	2.75
497829	rs224387201	2.77999997138977
497899	rs217826042	2.14000010490417
497901	rs257027400	3.25999999046326
497905	rs581235451	5.23000001907349
497950	rs237572334	2.44000005722046
497958	rs49320909	2.20000004768372
497962	rs263436431	3.58999991416931
497965	rs254472504	5.92999982833862
497970	rs222423226	5.65999984741211
497972	rs32218336	2.15000009536743
497973	rs48409133	3.49000000953674
497975	rs258603483	2.16000008583069
497981	rs32216571	3.71000003814697
497983	rs254547732	3.66000008583069
497989	rs32216565	2.16000008583069
497992	rs258619175	4.61999988555908
497994	rs50578265	2.98000001907349
497996	rs50625793	5.28999996185303
497998	rs32222278	2.61999988555908
498000	rs32222275	4.53000020980835
498004	rs584342132	2.42000007629395
508507	rs32140419	2.27999997138977
508508	rs16786087	2.30999994277954
513853	rs16800985	2.23000001907349
513855	rs16800983	3.64000010490417
513858	rs223624982	2.23000001907349
513871	rs216760317	2.53999996185303
513875	rs245028733	3.76999998092651
513908	rs260714144	6.92999982833862
513942	rs33379888	6.25
513943	rs226796731	6.3899998664856
513945	rs217699958	2.78999996185303
513957	rs46722611	4.05000019073486
513959	rs46792764	4.84999990463257
513967	rs49101899	7.51000022888184
513968	rs260155948	4.42000007629395
513969	rs1132918078	8.69999980926514
515283	rs230569237	2.57999992370605
516669	rs1133002699	2.11999988555908
516686	rs47085397	2.24000000953674
517667	rs31936850	2.04999995231628
519021	rs221503385	2.28999996185303
519107	rs30901364	2.25999999046326
521173	rs31944442	2.60999989509583
521560	rs245383349	2.65000009536743
521575	rs47565457	2.33999991416931
521784	rs6354840	2.13000011444092
521807	rs31945798	2.8199999332428
522588	rs31952320	2.5
523882	rs258185930	2.83999991416931
527517	rs1133358311	2.02999997138977
527783	rs227450900	2.0699999332428
527785	rs262772025	2.14000010490417
527841	rs32049530	2.59999990463257
528298	rs1133726453	2.09999990463257
528300	rs29970355	2.80999994277954
528448	rs237239472	2.10999989509583
531896	rs241076317	2.11999988555908
532188	rs33748040	2.38000011444092
532530	rs242392059	2.80999994277954
532720	rs222666081	2.75999999046326
533928	rs235774193	2.23000001907349
533963	rs248485933	2.11999988555908
533966	rs33759851	2.69000005722046
534037	rs259261547	2.66000008583069
534229	rs33763155	2.73000001907349
534415	rs250047280	2.38000011444092
534923	rs33759369	2.48000001907349
535196	rs49422035	2.25999999046326
535215	rs257276155	2.3199999332428
535218	rs47916487	2.39000010490417
535400	rs1133618237	2.73000001907349
535774	rs33769973	2.46000003814697
535826	rs255272399	2.79999995231628
536296	rs48987834	2.5699999332428
536984	rs48916006	2.67000007629395
536998	rs46708192	2.76999998092651
537722	rs48413832	2.5
537895	rs251656878	2.6800000667572
538772	rs30364608	2.70000004768372
539040	rs242788853	2.28999996185303
548029	rs218166506	3.52999997138977
548031	rs39012684	2.49000000953674
548032	rs580878276	4.42000007629395
548069	rs38148264	3.5699999332428
548073	rs37426281	2.89000010490417
548074	rs48016293	2.57999992370605
548075	rs50634547	3.5699999332428
548080	rs39124216	5.71999979019165
548082	rs225081372	2.48000001907349
548090	rs250429177	2.28999996185303
548107	rs30120435	4.30999994277954
548113	rs257861103	2.90000009536743
548120	rs36255251	2.80999994277954
548137	rs213520333	3.34999990463257
548141	rs36764655	4.78999996185303
548142	rs263397995	2.35999989509583
548220	rs29831312	3.25
548317	rs235465493	3.14000010490417
548334	rs240005393	3
548347	rs239570320	2.88000011444092
548450	rs243065983	2.80999994277954
548457	rs36613785	2.9300000667572
548483	rs585289689	2.3199999332428
548496	rs257982006	2.91000008583069
548497	rs222322742	2.6800000667572
548501	rs242333389	2.60999989509583
548553	rs30568302	2.16000008583069
548557	rs243592465	2.22000002861023
548568	rs240583185	2.53999996185303
548575	rs261307050	2.29999995231628
548653	rs258567081	3.64000010490417
548659	rs259233691	2.13000011444092
548668	rs223920698	2.07999992370605
548684	rs256390559	2.05999994277954
548692	rs229758357	2.48000001907349
548699	rs258037002	2.48000001907349
548700	rs222420093	3.25
548705	rs30514344	2.20000004768372
548709	rs30908574	4.15999984741211
548710	rs242935782	3.73000001907349
548718	rs230903533	2.97000002861023
548936	rs1132477727	2.35999989509583
549543	rs216060818	2.52999997138977
549551	rs258400886	2.29999995231628
550449	rs232347296	2.60999989509583
551477	rs1132251392	2.0699999332428
552586	rs30866773	2.05999994277954
552917	rs30867942	2.61999988555908
553673	rs30864316	2.57999992370605
554278	rs29972120	2.60999989509583
557344	rs30878117	2.38000011444092
559171	rs234884062	2.22000002861023
559931	rs30883717	2.26999998092651
560502	rs30883540	2.08999991416931
561127	rs261260666	2.40000009536743
563454	rs230085225	3.59999990463257
563455	rs30899274	6.07999992370605
563501	rs228764095	4.32999992370605
563603	rs222208509	2.02999997138977
563605	rs265711263	3.1800000667572
563606	rs227345391	5.48999977111816
563611	rs214360068	2.10999989509583
563634	rs247050000	3.49000000953674
563635	rs587398380	5.19999980926514
563638	rs258157931	2.11999988555908
563639	rs214377429	2.9300000667572
563689	rs264765419	2.17000007629395
563693	rs233599017	3.83999991416931
563695	rs261516929	5.38000011444092
563704	rs578385907	3.51999998092651
563707	rs234060341	2.60999989509583
563716	rs245189939	3.1800000667572
563719	rs231416732	2.16000008583069
563740	rs582036227	3.22000002861023
563755	rs247554310	4.25
563767	rs255714988	3.47000002861023
563805	rs259835232	2.05999994277954
563812	rs217480575	4.30999994277954
563814	rs248890179	2.6800000667572
563816	rs231790687	3.55999994277954
563817	rs252152669	4.94999980926514
563818	rs215456093	6.28999996185303
563819	rs235328091	3.71000003814697
563821	rs30314876	4.51000022888184
563822	rs244083031	2.44000005722046
563838	rs213456775	2.78999996185303
563849	rs224951429	3.80999994277954
563915	rs51079128	3.77999997138977
563925	rs233447144	2.1800000667572
563926	rs30898154	2.24000000953674
563927	rs218863805	4.30999994277954
563929	rs255908706	2.42000007629395
563930	rs219734168	3.05999994277954
566786	rs251991558	2.07999992370605
566881	rs30914588	2.65000009536743
567037	rs30912973	2.66000008583069
569636	rs30927066	2.03999996185303
584586	rs222078872	2.71000003814697
584615	rs33402838	2.09999990463257
591372	rs1132968558	2.01999998092651
601688	rs31703974	2.09999990463257
603727	rs264953285	2.09999990463257
604198	rs226174603	2.09999990463257
604930	rs258220609	2.09999990463257
611224	rs31013608	2.28999996185303
611594	rs247736346	2
611993	rs32195191	2.14000010490417
611997	rs31355472	2.3199999332428
612237	rs31009940	2.04999995231628
612773	rs252104280	2.3199999332428
612814	rs45888877	2.19000005722046
612824	rs49223894	2.15000009536743
613432	rs51798053	2.09999990463257
614357	rs48814193	2.19000005722046
614615	rs49102852	2.02999997138977
614752	rs47586085	2.33999991416931
615314	rs218255889	2.38000011444092
615851	rs31511170	2.5
616454	rs225934683	2.27999997138977
616456	rs212853100	2.40000009536743
622377	rs31543714	2
629574	rs229101743	2.9300000667572
629831	rs259393030	2.28999996185303
629834	rs220538806	2.19000005722046
631957	rs32152832	2.1800000667572
631975	rs32155056	2.01999998092651
632908	rs254235871	2.09999990463257
633132	rs32159789	2.67000007629395
633293	rs584456047	2.49000000953674
633368	rs255982826	2.79999995231628
633742	rs32166907	2.65000009536743
638198	rs245908742	2.13000011444092
644475	rs238914463	2.40000009536743
644984	rs51731170	2.20000004768372
646445	rs254309616	2.64000010490417
653392	rs215058001	2.72000002861023
653954	rs37338110	2.35999989509583
654293	rs49945286	2.30999994277954
654589	rs36347663	2.36999988555908
654711	rs49268418	2.3199999332428
670593	rs250036290	2.66000008583069
670701	rs31687970	2.91000008583069
