## Supplementary material for "Meta-analysis of genetic mapping studies in mice reveals candidate epilepsy modifier genes that are outside the current drug development landscape": Supp. File 5

	Gene	Gerp	rs	hamming_min	hamming_max
2	Myt1l	2.90000009536743	rs107811034	5	7
6	Myt1l	4.8899998664856	rs108576045	5	7
7	Myt1l	3.23000001907349	rs1133508537	4	6
22	Myt1l	7.53000020980835	rs29174176	4	6
27	Myt1l	4.07000017166138	rs46286485	5	9
29	Myt1l	2.47000002861023	rs46656028	5	9
30	Myt1l	3.6800000667572	rs46807174	5	9
40	Myt1l	8.75	rs49724621	5	9
41	Myt1l	3.8199999332428	rs49757772	4	6
42	Myt1l	3.61999988555908	rs49826686	5	9
107	Ctnna2	2.60999989509583	rs29972120	4	20
127	Nrxn3	2.30999994277954	rs3707935	5	23
185	En2	6.25	rs33379888	3	5
186	En2	4.05000019073486	rs46722611	3	5
187	En2	4.84999990463257	rs46792764	4	6
188	En2	7.51000022888184	rs49101899	4	6
244	Cdh2	2.5	rs31263010	4	33
252	Cadps2	2.11999988555908	rs248485933	3	26
253	Cadps2	2.38000011444092	rs250047280	5	22
254	Cadps2	2.79999995231628	rs255272399	5	22
255	Cadps2	2.3199999332428	rs257276155	5	22
258	Cadps2	3.25	rs29831312	0	25
259	Cadps2	4.30999994277954	rs30120435	1	26
260	Cadps2	2.70000004768372	rs30364608	1	27
261	Cadps2	2.20000004768372	rs30514344	0	25
262	Cadps2	2.16000008583069	rs30568302	2	25
263	Cadps2	4.15999984741211	rs30908574	2	25
264	Cadps2	2.48000001907349	rs33759369	5	22
265	Cadps2	2.73000001907349	rs33763155	4	25
267	Cadps2	2.80999994277954	rs36255251	3	26
269	Cadps2	2.89000010490417	rs37426281	3	26
270	Cadps2	3.5699999332428	rs38148264	3	26
271	Cadps2	2.49000000953674	rs39012684	3	26
273	Cadps2	2.76999998092651	rs46708192	5	22
275	Cadps2	2.57999992370605	rs48016293	3	26
279	Cadps2	3.5699999332428	rs50634547	3	26
292	Epha4	2.58999991416931	rs32730026	5	5
297	Epha4	2.04999995231628	rs583286607	3	3
336	Cep170	2.04999995231628	rs32600451	5	62
338	Tenm4	2.04999995231628	rs31009940	1	58
339	Tenm4	2.28999996185303	rs31013608	3	56
341	Tenm4	2.5	rs31511170	2	57
342	Tenm4	2	rs31543714	2	57
343	Tenm4	2.14000010490417	rs32195191	1	58
345	Tenm4	2.33999991416931	rs47586085	2	57
346	Tenm4	2.19000005722046	rs48814193	3	56
347	Tenm4	2.02999997138977	rs49102852	2	57
349	Tenm4	2.09999990463257	rs51798053	2	57
351	Cacna1b	4.32999992370605	rs231615180	1	2
353	Car10	2.27999997138977	rs251346899	5	22
354	Car10	2	rs260048203	5	22
356	Car10	2.01999998092651	rs27098040	5	22
365	Igsf21	2.58999991416931	rs27612531	1	43
366	Igsf21	2.53999996185303	rs27612699	1	43
367	Igsf21	2.25	rs27643105	4	39
368	Igsf21	2.30999994277954	rs31765849	2	40
375	Unc5c	2.25	rs30750894	2	66
376	Unc5c	2.88000011444092	rs33862300	1	65
392	Adgrg6	2.55999994277954	rs48635675	2	2
395	Adgrg6	2.10999989509583	rs50785127	4	4
404	Ephb2	2.28999996185303	rs217475440	3	51
405	Ephb2	2.26999998092651	rs230479256	3	52
407	Ephb2	2.04999995231628	rs244989576	3	52
412	Ephb2	2.1800000667572	rs48290213	4	41
413	Ephb2	2.16000008583069	rs48298358	3	51
419	Acvr1	2.58999991416931	rs50365864	5	26
421	Ptprz1	2.75999999046326	rs222666081	3	24
422	Ptprz1	2.10999989509583	rs237239472	5	22
446	Kcnj10	2.10999989509583	rs31552244	5	59
471	Bmpr1b	2.25	rs30750894	2	66
472	Aim2	2.52999997138977	rs31612570	4	57
473	Aim2	2.21000003814697	rs51774274	4	57
474	Cadm3	2.52999997138977	rs31612570	4	57
475	Cadm3	2.21000003814697	rs51774274	4	57
476	Luzp1	2.5	rs32708261	2	53
