## Supplementary material for "Meta-analysis of genetic mapping studies in mice reveals candidate epilepsy modifier genes that are outside the current drug development landscape": Supp. File 5

id	UniProt	Symbol	Name	Target Development Level	IDG Family	Novelty
2205	Q5SW79	CEP170	Centrosomal protein of 170 kDa	Tbio	Other	0.05342931
5891	P29323	EPHB2	Ephrin type-B receptor 2	Tchem	Kinase	0.00211785
6220	P19622	EN2	Homeobox protein engrailed-2	Tbio	Transcription Factor	0.00466947
6840	Q96ID5	IGSF21	Immunoglobulin superfamily member 21	Tdark	Other	0.40656365
13181	Q86UW7	CADPS2	Calcium-dependent secretion activator 2	Tbio	Other	0.05201813
